# *Botrytis cinerea* small RNAs are associated with tomato AGO1 and silence tomato defense-related target genes supporting cross-kingdom RNAi

**DOI:** 10.1101/2022.12.30.522274

**Authors:** Baoye He, Qiang Cai, Arne Weiberg, Wei Li, An-Po Cheng, Shouqiang Ouyang, Katherine Borkovich, Jason Stajich, Cei Abreu-Goodger, Hailing Jin

## Abstract

Cross-kingdom or cross-species RNA interference (RNAi) is broadly present in many interacting systems between microbes/parasites and their plant and animal hosts. A recent study by Qin *et al*. (2022) performed correlation analysis using global sRNA- and mRNA-deep sequencing data of cultured *B. cinerea* and *B. cinerea*-infected tomato leaves and claimed that cross-kingdom RNAi may not occur in *B. cinerea*–tomato interaction (Qin *et al*., 2022). Here, we use experimental evidence and additional bioinformatics analysis of the datasets produced by Qin *et al*. (2022) to identify the key reasons why a discrepancy between the conclusion of Qin et al. 2022 and previously published findings occurred. We also provided additional experimental evidence to support the presence of cross-kingdom RNAi between tomato and *B. cinerea*. We believe it is important to clarify the basic concept and mechanism of cross-kingdom/cross-species sRNA trafficking and illustrate proper bioinformatics analyses in this regard for all the scientists and researchers in this field.
