## Supplementary table 1 for "*Botrytis cinerea* small RNAs are associated with tomato AGO1 and silence tomato defense-related target genes supporting cross-kingdom RNAi"

### Sheet: Sheet 1 - arne_raw_counts(2)
sRNA library samples
Bc-sRNA sequence	name	type	ku70_1	ku70_2	ku70_3	dcl12_1	dcl12_2	dcl12_3	B16_1	B16_2	I12_1	I12_2	I12_3	I16_1	I16_2	I16_3	I24_1	I24_2	M12_1	M12_2	M16_1	M16_2	M24_1	M24_2
TTGTGGATCTTGTAGGTGGGC	BcsiR3.1	RT	21	31	27	0	0	0	1240	949	12	15	5	28	14	10	46	47	0	0	0	0	0	0
TACATTGTGGATCTTGTAGGT	BcsiR3.2	RT	8	22	9	0	0	0	1252	1217	2	8	2	15	10	6	26	25	2	0	0	0	0	0
TTTGACTCGGAATGTATACTT	BcsiR5	RT	12	24	23	0	0	0	285	201	6	5	1	9	5	2	6	11	0	0	0	0	0	0
TCTTCTCCTCCGACTGGGATGT	Bc-sRNA #1	RT	0	0	0	0	0	0	13	6	0	0	0	0	0	0	0	0	0	0	0	0	0	0
TGATGTGGAGCGGGTTTCCAAG	Bc-sRNA #2	Exon (S)	2	7	2	0	0	0	13	9	0	0	0	0	0	0	0	0	0	0	0	0	0	0
TATCCATGGGTTCAGTATCT	Bc-sRNA #3	Exon (AS), RT	0	4	1	0	0	0	10	12	0	0	0	0	1	0	0	0	0	0	0	0	0	0
TCATAATTTAATTCGGCTGGTG	Bc-sRNA #4	RT	1	0	0	0	0	0	11	8	0	1	0	0	1	0	0	1	0	0	0	0	0	0
CATTCTTACATATTCTGATT	Bc-sRNA #5	snoRNA	0	0	0	0	0	0	1094	191	1	1	0	1	1	0	6	5	1	0	0	0	0	0
TGGTAATTCTAGAGCTAATA	Bc-sRNA #6	rRNA	0	4	2	0	5	0	515	332	1	0	0	0	0	0	3	1	1	0	0	0	0	0
GTAGTTGGTTATCACATTCCC	Bc-sRNA #7	tRNA	0	0	0	0	0	0	18	4	0	0	0	0	0	0	0	0	0	0	0	0	0	0
TTTTCTTGTTCTCTTCTTTTT	Bc-sRNA #8	RT	0	0	0	0	0	0	12	20	0	0	0	0	0	0	1	0	0	0	0	0	0	0
ATAATGAAGAACAAACAAACC	Bc-sRNA #9	3´ UTR (S)	0	0	0	0	0	0	13	1	0	0	0	0	0	0	0	0	0	0	0	0	0	0
Total reads of Bc-sRNAs			254378	1134888	524704	186919	939654	172739	42149295	25680650	99234	153251	25036	154056	144722	32676	248015	284513	14686	1811	14192	2698	9726	1444
