## Supplementary table 2 for "*Botrytis cinerea* small RNAs are associated with tomato AGO1 and silence tomato defense-related target genes supporting cross-kingdom RNAi"

### Sheet: Sheet1
#1-F	GCGGCGGTCTTCTCCTCCGAC
#1-R	GTCGTATCCAGTGCAGGGTCCGAGGTATTCGCACTGGATACGACacatcc
#2-F	GCGGCGGTGATGTGGAGCGGG
#2-R	GTCGTATCCAGTGCAGGGTCCGAGGTATTCGCACTGGATACGACcttgga
#3-F	GCGGCGGTAACTTCAATTGTA
#3-R	GTCGTATCCAGTGCAGGGTCCGAGGTATTCGCACTGGATACGACctataa
#4-F	GCGGCGGTCATAATTTAATTC
#4-R	GTCGTATCCAGTGCAGGGTCCGAGGTATTCGCACTGGATACGACcaccag
#5-F	GCGGCGGCATTCTTACATATT
#5-R	GTCGTATCCAGTGCAGGGTCCGAGGTATTCGCACTGGATACGACaatcag
#6-F	GCGGCGGTGGTAATTCTAGAG
#6-R	GTCGTATCCAGTGCAGGGTCCGAGGTATTCGCACTGGATACGACtattag
#7-F	GCGGCGGGTAGTTGGTTATCA
#7-R	GTCGTATCCAGTGCAGGGTCCGAGGTATTCGCACTGGATACGACgggaat
#8-F	GCGGCGGTTTTCTTGTTCTCT
#8-R	GTCGTATCCAGTGCAGGGTCCGAGGTATTCGCACTGGATACGACgaaaaa
#9-F	GCGGCGGATAATGAAGAACAA
#9-R	GTCGTATCCAGTGCAGGGTCCGAGGTATTCGCACTGGATACGACggtttg
slATG2-qPCR-F	CCCAGTAGGTGGACAAGAAAC
slATG2-qPCR-R	AGAGGACATAGGTCAGACAAGA
slMPKKK4-qPCR-F	CACTAGTCACGGTCTGAAGTCTGAC
slMPKKK4-qPCR-R	GGGTTCAGGTCAAACGATGGGCTCA
slPPR-qPCR-F	AAGGCAACCTCCAGAGAATATG
slPPR-qPCR-R	CCAGCATTAGCCCAGTTTCTA
slSKIP2-qPCR-F	CTCCTGTGGGTCTTGTATGTTT
slSKIP2-qPCR-R	CCGGAGACGTTTCACAGATAAT
slRLPK-qPCR-F	CCAAAGCCGATGGACAAGA
slRLPK-qPCR-R	TCTCTCAGCACAATAGCCAATAA
slwrky23-qpcr-F	GCAACATGTAACGTCAAGAAGAG
slwrky23-qpcr-R	CATGGGACTTGGATGAGTATGT
Sl-actin-qpcr-F	TCTCAGTGGTGGCTCCACCAT
Sl-actin-qpcr-R	TTAGAAGCACTTTCTGTGGAC
